# Highly Efficient Multiplexed Genome Engineering and Clone Selection to Enable Next Generation Induced Pluripotent Stem Cell (iPSC)-based Cell Therapies

**DOI:** 10.64898/2025.12.23.696205

**Authors:** Kaivalya Molugu, Ruba Halaoui, Mohammed Zeaiter, Anne M. Bara, Matthew Bakalar, Bruna Castro de Oliveira, Connor McGinnis, Jie Wang, Marie-Joe Kimaz, Lauren Herchenroder, Arun Bhattathiri, Alexander Allen, Minggang Fang, Davood Norouzi, Didac Santesmasses, Dane Z. Hazelbaker, Daniel J. O’Connell, Dennis Asante, Jason T. Gatlin, Xiarong Shi, Devin Harrison, Sandeep Kumar, Ravindra Amunugama, Jonathan D. Finn, Chong Luo

## Abstract

Human induced pluripotent stem cells (iPSCs) have revolutionized regenerative medicine and cellular therapies. To improve the functionality and safety of iPSC-based therapies, genome engineering has been employed to disrupt gene expression and introduce therapeutic transgenes. However, current genome editing methods face significant challenges, including labor-intensive procedures, low efficiency, and safety concerns. Here, we report a novel and efficient approach for multiplex genome engineering in iPSCs using Integrase-mediated Programmable Genomic Integration (I-PGI) technology. I-PGI combines CRISPR-mediated genome editing and site-specific integrases, enabling precise gene insertion without DNA double-strand breaks. By optimizing I-PGI components and protocols, we achieved multiple gene knockouts and knock-ins of up to five transgenes in a single process. Additionally, we developed a streamlined workflow for enrichment, deposition, and screening of single-cell clones with the desired genome edits. This approach significantly accelerates and improves the precision of multiplex iPSC engineering, paving the way for next-generation iPSC-based therapies.
