## Supplemental Table 1 for "Highly Efficient Multiplexed Genome Engineering and Clone Selection to Enable Next Generation Induced Pluripotent Stem Cell (iPSC)-based Cell Therapies"

### Sheet: ddPCR Primers
BP Target Locus	ddPCR Forward Primer (5’ to 3’)	ddPCR Reverse Primer (5’ to 3’)
B2M	CGTTTAATATAAGTGGAGGCGTCGC	CAAGGAGAACTTGGAGAAGGGAAGT
CIITA	AGAAATTTCCTTCTTCATCCAAGGGAC	TGTCCTTTTCTGGGCTCAGGT
CD52	ATC ACC TAA AAA GCT GCT ACC AAG ACA	GCC AGA AGA GCT GGA AGG CTG
PGI Cargo
Plasmid backbone	CGTTTAATATAAGTGGAGGCGTCGC	GCCTTTGAGTGAGCTGATACCG
Minicircle	CGTTTAATATAAGTGGAGGCGTCGC	TCGCAGCGCATCGCCT
Nanoplasmid	CGTTTAATATAAGTGGAGGCGTCGC	ACGTACTAAGCTCTCATGTTTGAACAAT
Table 1. ddPCR and NGS primer sequences for BP with top B2M, CIITA and CD52 atgRNA pairs and for PGI with different cargo formats

### Sheet: NGS Primers
BP Target Locus	NGS Forward Primer (5’ to 3’)	NGS Reverse Primer (5’ to 3’)
B2M	CACTCTTTCCCTACACGACGCTCTTCCGATCTGGCACGCGTTTAATATAAGTG	GGAGTTCAGACGTGTGCTCTTCCGATCTAACTTGGAGAAGGGAAGTCA
CIITA	CACTCTTTCCCTACACGACGCTCTTCCGATCTTTCAGCAGGCTGTTGTGT	GGAGTTCAGACGTGTGCTCTTCCGATCTGGACTGACGTGGCTCAT
CD52	CACTCTTTCCCTACACGACGCTCTTCCGATCTCAAGACAGCCACGAAGATC	GGAGTTCAGACGTGTGCTCTTCCGATCTGTCTCTGGGAGCTCACATC
PGI Cargo
Plasmid backbone	CACTCTTTCCCTACACGACGCTCTTCCGATCTGGCACGCGTTTAATATAAGTG	GGAGTTCAGACGTGTGCTCTTCCGATCTCTGATTCTGTGGATAACCG
Minicircle	N/A	N/A
Nanoplasmid	CACTCTTTCCCTACACGACGCTCTTCCGATCTGGCACGCGTTTAATATAAGTG	GGAGTTCAGACGTGTGCTCTTCCGATCTGGTTGTGGACAACAAGCC

### Sheet: ddPCR probes
Name	Sequence
AttB	CCGTCGTCAGGATCAT
AttL	CTTGTCGACGACGGCGGTCTCAGTG
