## Supplemental Table 2 for "Highly Efficient Multiplexed Genome Engineering and Clone Selection to Enable Next Generation Induced Pluripotent Stem Cell (iPSC)-based Cell Therapies"

### Sheet: Sheet1
Target	Cat#	Company	Dilution
rhCD19	BCA-HA2H9	ACRO	01:50:00
rhBCMA	CD9-H52H2	ACRO	01:50:00
IL15-Ra	747699	BD Biosciences	01:50:00
HLAE	53-9953-42	Invitrogen	01:50:00
HLAE	342610	BioLegend	01:50:00
HLAE	342604	BioLegend	01:50:00
HLAE	342608	BioLegend	01:50:00
LIVE/DEAD	L34980	Life Technologies	1:1000
Table 2. List of antibodies and proteins used for flow cytometry
